# Two-target quantitative PCR to predict library composition for shallow shotgun sequencing

**DOI:** 10.1101/2020.09.21.304006

**Authors:** Matthew Y. Cho, Marc Oliva, Anna Spreafico, Bo Chen, Xu Wei, Yoojin Choi, Rupert Kaul, Lillian L. Siu, Bryan Coburn, Pierre H. H. Schneeberger

## Abstract

Shotgun sequencing enables retrieving high resolution information 40 from complex microbial communities. However, the technique is limited by missing information about host-to-microbe ratios observed in different sample types. This makes it challenging to plan sequencing experiments, especially in the context of high sample multiplexing and/or limited sequencing output. We evaluated a qPCR-based assay to predict host-to microbe ratio prior to sequencing. Using a two-target assay aimed at conserved human and bacterial genes, we predicted human-to-microbe ratios in two sample types and validated it on independently collected samples. The assay enabled accurate prediction for a broad range of sample compositions.
