## Supplementary Tool for "Two-target quantitative PCR to predict library composition for shallow shotgun sequencing"

### Sheet: Tool
16S CT	ACTB CT	Expected % microbial	Sample Type	Desired α-Diversity Metric	30 Million Reads	10 Million Reads	3 Million Reads	100% Coverage	95% Coverage	90% Coverage	50% Coverage
16	24	8.08628	Rectal	Richness	370998729	123666243	37099873	12366625	10511631	9274969	2473325
	# You can change columns highlighted in blue
	# Columns A and B take any number
	# Columns D and E use drop-down lists
	# Coverage is based on 10^6 microbial reads

### Sheet: Do-not-touch
	30 Million Reads (Reads)	10 Million Reads (Reads)	3 Million Reads (Reads)	100% Richness (Reads)	95% Richness (Reads)	90% Richness (Reads)	50% Richness (Reads)	100% Shannon (Reads)	95% Shannon (Reads)	90% Shannon (Reads)	50% Shannon (Reads)	100% BP (Reads)	95% BP (Reads)	90% BP (Reads)	50% BP (Reads)
Rectal	370998729	123666243	37099873	12366625	10511631	9274969	2473325	12366625	9893300	8656637	1236663	12366625	11129962	9893300	1236663
Vaginal	370998729	123666243	37099873	12366625	8656637	6183313	1236663	12366625	9893300	8038306	1236663	12366625	6183313	4946650	123667
Oropharyngeal	370998729	123666243	37099873	12366625	11129962	10511631	3091657	12366625	6183313	3091657	618332	12366625	3091657	2473325	618332
Stool	370998729	123666243	37099873	12366625	11129962	9893300	3091657	12366625	6183313	3091657	618332	12366625	6183313	3709988	618332
